# Pleiotropy of autism-associated chromatin regulators

**DOI:** 10.1101/2022.12.07.519375

**Authors:** Micaela Lasser, Nawei Sun, Yuxiao Xu, Karen Law, Silvano Gonzalez, Belinda Wang, Vanessa Drury, Sam Drake, Yefim Zaltsman, Jeanselle Dea, Ethel Bader, Kate E. McCluskey, Matthew W. State, A. Jeremy Willsey, Helen Rankin Willsey

## Abstract

Gene ontology analyses of high confidence autism spectrum disorder (hcASD) risk genes have historically highlighted chromatin regulation and synaptic function as major contributors to pathobiology. Our recent functional work *in vivo* has additionally implicated microtubule biology and identified disrupted cellular proliferation as a convergent ASD phenotype. As many chromatin regulators, including ASD risk genes *ADNP* and *CHD3*, are known to directly regulate both tubulins and histones, we studied the five chromatin regulators most strongly associated with ASD (*ADNP, CHD8, CHD2, POGZ*, and *SUV420H1/KMT5B*) specifically with respect to microtubule biology. We observe that all five localize to microtubules of the mitotic spindle *in vitro* and *in vivo*. Further in-depth investigation of *CHD2* provides evidence that patient-derived mutations lead to a range of microtubule-related phenotypes, including disrupted localization of the protein at the mitotic spindle, spindle defects, cell cycle stalling, DNA damage, and cell death. Lastly, we observe that ASD genetic risk is significantly enriched among microtubule-associated proteins, suggesting broader relevance. Together, these results provide further evidence that the role of tubulin biology and cellular proliferation in ASD warrant further investigation and highlight the pitfalls of relying solely on annotated gene functions in the search for pathological mechanisms.
