## Supplemental Table S1 for "Pleiotropy of autism-associated chromatin regulators"

### Sheet: ASD Plasmids
Plasmid Name	Gene Name	ASD FDR (Fu et al)	Plasmid Backbone	Promoter	Tag Terminus	Tag	Human Isoform	Mutation
hADNP-Strep	ADNP	0	pCDNA4	CMV	N	2xStrep	NM_001282531	None
hCHD8-Strep	CHD8	0	pCDNA4	CMV	N	2xStrep	NM_001170629	None
hCHD2-Strep	CHD2	3.75e-16	pCDNA4	CMV	C	2xStrep	NM_001271.4	None
hPOGZ-Strep	POGZ	5.18e-16	pCDNA4	CMV	N	2xStrep	NM_015100.4	None
hSUV420H1-Strep	SUV420H1	3.33e-14	pCDNA4	CMV	N	2xStrep	NM_017635.5	None
hCHD2D856G-Strep	CHD2	NA	pCDNA4	CMV	C	2xStrep	NM_001271.4	D856G
hCHD2G1174D-Strep	CHD2	NA	pCDNA4	CMV	C	2xStrep	NM_001271.4	G1174D

### Sheet: Antibodies
	Antigen	Company	Product Number	Dilution
Tag Antibody	Strep	iba	2-1507	1:100
Tubulin Antibodies	α-Tubulin	SCBT	sc-53029	1:250
	β-Tubulin	Abcam	ab179513	1:100
	β-Tubulin	Thermo	PIMA516308	1:100
Cell Cycle Antibodies	Cyclin E	SCBT	sc-247	1:100
	Cyclin B1	Thermo	PIMA1155	1:100
	Cleaved caspase 3	Cell Signaling	9661L	1:100
	Phospho-Histone H2AX	Sigma	05-636	1:100
Secondary Antibodies	Mouse- Alexa Fluor 488	Fisher	A32723	1:250
(Xenopus & NPCs)	Rabbit- Alexa Fluor 488	Life Tech	A32731	1:250
	Mouse- Alexa Fluor 555	Fisher	A32727	1:250
	Rabbit- Alexa Fluor 555	Life Tech	A32732	1:250
	Mouse- Alexa Fluor 647	Fisher	A32728	1:250
	Rabbit- Alexa Fluor 647	Fisher	A32733	1:250
Secondary Antibodies	Mouse- Alexa Fluor 488	Thermo	A21202	1:1000
(HEK Cells)	Rabbit-Alexa Fluor 488	Thermo	A21206	1:1000
	Rat- Alexa Fluor 488	Thermo	A21208	1:1000
	Mouse- Alexa Fluor 568	Thermo	A10037	1:1000
	Rabbit- Alexa Fluor 568	Thermo	A10042	1:1000
	Rat- Alexa Fluor 647	Thermo	A48272	1:1000
