## Supplemental Table S2 for "Pleiotropy of autism-associated chromatin regulators"

### Sheet: PPI
81 ASD genes that are in custom background		623 known centrosome are in custom background		13 overlapping between ASD and centrosome
HDLBP		BAG6		TBL1XR1
TM9SF4		KAT14		DEAF1
NRXN1		CHD1		GIGYF1
TBL1XR1		RPGRIP1L		CTNNB1
PPP1R9B		RAVER1		PPP5C
SETD5		IFFO1		KMT5B
MAP1A		ARMC9		TRAF7
MBD5		CIP2A		ARID1B
SMARCC2		WASHC4		KIAA0232
ANK2		HECTD1		CREBBP
SHANK2		CDKN2A		WAC
HECTD4		TTC8		CHD8
EIF3G		POLR2A		TCF20
CHD2		PKP4
KDM6B		TTC26
FOXP2		CEP350
PHF2		CCDC66
DEAF1		CNOT1
GIGYF1		TBKBP1
NUP155		SFI1
NR3C2		CEP78
SRPRA		MAD2L2
SKI		ADGRL2
TCF4		INTS14
GABRB3		R3HDM2
SLC6A1		GPR89A
CORO1A		TBL1XR1
CTNNB1		EWSR1
TRIM23		TACC3
RFX3		N4BP2
PPP5C		CEP57L1
AP2S1		MECOM
STXBP1		MIB2
GNAI1		PLEKHA7
SATB1		PCF11
PTK7		CTNND1
DYRK1A		SEC16A
VEZF1		CSPP1
DYNC1H1		PIK3C2B
ELAVL3		WASHC3
TRIP12		HIVEP1
DIP2A		WDR90
PPP2R5D		LMO7
NCOA1		TJP1
DPYSL2		TTLL5
KMT5B		CELF1
TRAF7		RBM33
ANKRD11		NCOR1
MED13L		HOOK3
TAOK1		STON2
POGZ		STRN3
RAI1		MGA
LDB1		CCDC138
TLK2		BBX
UBR1		NCKAP5L
KMT2E		CCDC88A
KMT2C		LRRFIP2
ARID1B		CIC
KIAA0232		ZC3H7A
CREBBP		RCOR1
PHF21A		FBRS
NSD1		TTC12
PHF12		HELZ
NACC1		CCDC14
SIN3A		ZNF536
WAC		C19orf44
SHANK3		TBC1D17
ASXL3		SHKBP1
BCL11A		TAF4
IRF2BPL		PIK3C2A
ADNP		BTN3A3
FOXP1		E2F3
CHD8		TXNDC9
TCF7L2		DVL2
ASH1L		NDC80
SPAST		TNPO2
KDM5B		ZNF609
TCF20		SYNJ2
PRR12		SYNM
ZMYND8		CEP290
DNMT3A		ANKRD28
		TRIM24
		CETN3
		HDAC3
		IPO8
		RRP8
		PJA2
		SIPA1L1
		PRPF4
		DAPK3
		CCP110
		MAP3K7
		WDR62
		PRPF3
		FIBP
		PPIH
		STRN
		CFAP410
		SIPA1L3
		AQR
		CEP104
		ZEB2
		MCM3AP
		KDM1A
		EVI5
		TRIM13
		N4BP1
		NPHP4
		PPP6R2
		HMMR
		ZNF217
		DEAF1
		GIGYF1
		KATNA1
		E2F6
		TADA3
		CDC123
		FLOT1
		URI1
		SUPT7L
		PHF14
		HAUS5
		SOGA1
		TRIM37
		AP2A2
		CEP152
		CCNB2
		UBR5
		KIF20A
		MBD4
		KAT7
		BAG4
		SEC24B
		PCNT
		EYA4
		CEP43
		HERC2
		HSPA4L
		AP2A1
		TTC4
		TTLL1
		TOP3B
		GAS8
		TFAP2A
		RB1
		HSP90AB1
		MYBL2
		PRKAR1A
		DBT
		NR2C1
		MIF
		TRIM27
		CCNB1
		NME1
		DSP
		POLR2C
		MCC
		APC
		PIK3R1
		RBL1
		POLR2B
		PRKAR1B
		RRM2
		DNAJA1
		STIP1
		PYCR1
		TTK
		CTNNB1
		MYH10
		ADD2
		TXLNA
		PEX19
		EPS15
		CSNK1D
		ALDH9A1
		CSNK1E
		YLPM1
		NUP153
		TAF6
		ST13
		ANXA11
		BRCA2
		RBM5
		NUP98
		PPP5C
		PLK1
		SEC24C
		MFAP1
		MTPN
		RBX1
		UBE2L3
		FAM193A
		RBM6
		CCT2
		FOXK1
		TFAM
		FOXK2
		CDR2
		FKBP4
		TOP2B
		NOTCH2
		PPP2R3A
		PRDX1
		CAMSAP2
		FCHO2
		WASHC5
		NUP160
		CDC20
		TRIM26
		PTPN13
		NFATC3
		PRDM2
		FLII
		PPFIA1
		SQSTM1
		CUL3
		CUL4A
		TP53BP2
		DSG2
		ARHGEF7
		GIT2
		TFDP1
		MAP7
		NBR1
		PUM1
		NCOA6
		ARID5B
		SLMAP
		TNIP1
		IQCB1
		KIF14
		E2F5
		PUM3
		STIL
		MED22
		TAF5
		NCOA2
		JMJD1C
		TRIP6
		PTPN14
		TAB1
		ITSN1
		ZFHX3
		E2F4
		TAF9
		MAPK6
		GEN1
		KIAA0753
		KIF7
		PROSER3
		CCDC57
		FAM161A
		MAP7D1
		BBS9
		C2CD3
		KMT5B
		IQCC
		CEP55
		CCDC92
		ODF2
		BRMS1L
		ATAT1
		CEP85L
		ZNF362
		FAM83B
		LRIF1
		UBR4
		KIAA1217
		BEND3
		CAMSAP1
		CEP162
		IFFO2
		VPS53
		STRIP1
		ZNF318
		DAB2IP
		ZMYM4
		OBI1
		FAM160B1
		TSHZ3
		ICE2
		CEP135
		MAP1S
		HAUS3
		RALGAPA1
		LIN54
		KIAA1841
		RINT1
		MIS18BP1
		CC2D1A
		CEP85
		NFRKB
		PDXDC1
		CCDC174
		TRAF7
		SASS6
		ATF7IP
		DNMBP
		FAM83H
		CEP128
		GPRIN3
		TOM1L2
		ANKS3
		STXBP4
		USP53
		USP54
		SUPT6H
		MCM10
		GET4
		CLASP1
		HAUS6
		EMSY
		RBBP6
		PHLDB2
		SDCCAG8
		KIAA1328
		ZFHX4
		PHLDB1
		LUZP1
		LCA5
		CDR2L
		RALGAPB
		COMMD2
		DGKH
		CEP57
		SPATS2
		GATAD2A
		WDR92
		MIB1
		SPATA2L
		LRRC49
		NUDCD3
		PLEKHH2
		CEP97
		BBS7
		WWC1
		SIRT2
		RPAP2
		IFT20
		AMOTL1
		CKAP2L
		ZZZ3
		PM20D2
		PELP1
		SPICE1
		CNTROB
		AHI1
		VPS52
		BBS5
		NIN
		MACO1
		CISD2
		TBC1D19
		COMMD1
		CPSF7
		TEX9
		CEP112
		CEP120
		POC5
		PRPF38A
		FAM184A
		ANKRD52
		POC1A
		RNF214
		TNRC6A
		CCDC112
		SHCBP1
		NAV1
		VPS37A
		ARID1B
		NUP43
		NUP37
		BBS1
		KDM2B
		RASSF8
		NEDD1
		PATJ
		VANGL1
		PUM2
		TBC1D15
		POC1B
		ALMS1
		MIPOL1
		BICD2
		CCHCR1
		DDX54
		DLG5
		CABLES1
		TRAF3IP1
		DOT1L
		CEP192
		SNX29
		CACTIN
		TRIM41
		NUDCD2
		CKAP2
		PALLD
		PIBF1
		IFT81
		SMG7
		TSC1
		TBC1D5
		ZNF516
		KIAA0232
		RREB1
		CREBBP
		TANK
		KCNB2
		ZBTB9
		ENTR1
		ISOC1
		HAUS1
		AP2M1
		TBC1D31
		ZBTB10
		KIFBP
		DYNLL2
		BICD1
		LTV1
		CEP95
		FUBP3
		PAWR
		KIRREL1
		CCDC136
		NEURL4
		BTF3L4
		EP400
		IFT74
		CEP63
		CEP20
		ZNF830
		SCLT1
		QKI
		NEK1
		SPAG5
		PASK
		BBS4
		CDK5RAP2
		CEP89
		SECISBP2
		TBCB
		RNF2
		MPHOSPH9
		TTC1
		DNAJC7
		PRPF18
		KIF2C
		ACO2
		TSG101
		ARID3A
		CCDC77
		LZTS2
		PDCD2L
		GPATCH1
		WDR83
		TRIM56
		HAUS8
		TCHP
		WAC
		C1orf35
		ISCA1
		CEP250
		KATNB1
		KIAA0586
		KATNAL1
		RBM4
		BBS2
		SCAPER
		PCGF6
		CEP41
		NUF2
		LRRCC1
		UNK
		FTO
		CEP295
		TANC1
		CEP44
		WDR33
		NDEL1
		CSTF2T
		BLZF1
		CENPH
		RNPEP
		SAV1
		ZHX3
		OSBPL3
		DHX35
		HAUS4
		C11orf49
		WDCP
		YTHDC2
		AZI2
		RPAP3
		TDRD3
		CCSER2
		IFT22
		C10orf88
		AKTIP
		GORASP2
		COG4
		PLEKHA5
		XPO5
		CLSPN
		CACYBP
		RDH14
		SPC25
		SENP2
		CENPJ
		TNRC6C
		CHD8
		EPB41L5
		GPN1
		XAB2
		GOPC
		WDR6
		MED4
		TRIM36
		CYLD
		IFT46
		MYO5C
		BIRC6
		EIF4ENIF1
		STRN4
		LATS2
		AASDHPPT
		ARHGAP35
		MBIP
		DIAPH3
		DNAAF2
		HAUS2
		IFT57
		RNF216
		AURKAIP1
		MIOS
		SMPD4
		NDE1
		MTMR4
		TAB2
		UGGT1
		GTSE1
		FAM120A
		HSPBP1
		CNOT2
		NCKIPSD
		SENP1
		VPS54
		CAMSAP3
		CEP72
		SIPA1L2
		KLHL8
		RCOR3
		KANSL3
		NYNRIN
		WRAP73
		COMMD3
		UXT
		PEF1
		TCF20
		TBK1
		TRPS1
		SIX4
		HOOK1
		RASAL2
		GGA1
		TASOR
		AKAP11
		AGO2
		ZHX1
		CNOT11
		BAG5
		AGO1
		MTUS1
		SLC39A10
		ODF2L
		MED23
		VANGL2
		PLEKHG1
		YEATS2
		STRIP2
		SPATA2
		TTF2
		CEP131
		PPP6R1
		PDZRN3
		TNRC6B
		ANKRD26
		TBC1D2B
		CEP164
		SATB2
		HIGD1A
		NUDC
		SSX2IP
		NINL
		GIT1
		ZNF281
		SUGT1
		LSM2
		IFT52
		MOB4
		KNSTRN
		MTCL1
		MARF1
		CEP170B
		DTNA
		LRP12
		NME7
		NCOR2
		STK24
		DYNC1LI1
		TAF6L
		SLC4A7
		ROBO1
		CCDC61
		ZHX2
		CCDC13
		CFAP53
		KDELR1
		PEG10
		PRICKLE1
		PRRC2B
		SMTNL2
		SNX19
		TOGARAM1

### Sheet: PCNet
609 centrosome PPI genes that are in PCNet custom background			528 overlapped between centrosome and PCNet interactors in PCNet custom background
CHD8			CHD8
ARID1B			ARID1B
KMT5B			KMT5B
GIGYF1			GIGYF1
DEAF1			DEAF1
CTNNB1			CTNNB1
WAC			WAC
TBL1XR1			TBL1XR1
CREBBP			CREBBP
TCF20			TCF20
KIAA0232			KIAA0232
PPP5C			PPP5C
TRAF7			TRAF7
SEC24B			SEC24B
ZNF536			ZNF536
HSP90AB1			HSP90AB1
CSNK1E			CSNK1E
HECTD1			HECTD1
KANSL3			KANSL3
ARID5B			ARID5B
CUL3			CUL3
TNRC6B			TNRC6B
TNRC6C			TNRC6C
FUBP3			FUBP3
SATB2			SATB2
PRKAR1B			PRKAR1B
PIK3C2B			PIK3C2B
CLASP1			CLASP1
CPSF7			CPSF7
KATNB1			KATNB1
AP2M1			AP2M1
ZNF362			ZNF362
FLII			FLII
AMOTL1			AMOTL1
TAF4			TAF4
GIT2			GIT2
ATAT1			ATAT1
ARHGEF7			ARHGEF7
CACTIN			CACTIN
ACO2			ACO2
MECOM			MECOM
CABLES1			CABLES1
PUM1			PUM1
CYLD			CYLD
KATNAL1			KATNAL1
MAP7			MAP7
ZZZ3			ZZZ3
UBR5			UBR5
CIC			CIC
NFRKB			NFRKB
STRIP1			STRIP1
CSTF2T			CSTF2T
PUM2			PUM2
MOB4			MOB4
VPS54			VPS54
NCOA6			NCOA6
LUZP1			LUZP1
DNAJA1			DNAJA1
MYH10			MYH10
ZEB2			ZEB2
ZFHX3			ZFHX3
CCDC88A			CCDC88A
STK24			STK24
POLR2A			POLR2A
ZMYM4			ZMYM4
EMSY			EMSY
PLEKHA5			PLEKHA5
ARHGAP35			ARHGAP35
AQR			AQR
RREB1			RREB1
KAT7			KAT7
SMG7			SMG7
CAMSAP2			CAMSAP2
ITSN1			ITSN1
CAMSAP3			CAMSAP3
PIK3R1			PIK3R1
TXLNA			TXLNA
RNF214			ZNF217
ZNF217			SENP1
SENP1			NDEL1
NDEL1			NR2C1
NR2C1			TACC3
GET4			RRM2
TACC3			HDAC3
RRM2			KIRREL1
HDAC3			TRIM37
KIRREL1			TBK1
TRIM37			MED23
TBK1			RBM33
MED23			ZNF318
FAM83H			CEP43
RBM33			POLR2B
ZHX1			STON2
ZNF318			NCOR1
CEP43			BEND3
POLR2B			TAB1
STON2			PEX19
NCOR1			ZHX2
BEND3			SMPD4
TAB1			CDKN2A
PEX19			DOT1L
ZHX2			PPP6R2
SMPD4			RASAL2
CDKN2A			CCHCR1
ZHX3			URI1
DOT1L			XPO5
PPP6R2			CDC123
RASAL2			ZNF106
CCHCR1			LRRC49
URI1			AZI2
XPO5			VANGL2
CDC123			NCOR2
ZNF106			TBC1D15
LRRC49			GOPC
AZI2			TOP3B
VANGL2			SEC16A
NCOR2			AASDHPPT
TBC1D15			CFAP410
GOPC			AKTIP
TOP3B			YEATS2
SEC16A			STRN4
AASDHPPT			PTPN14
CFAP410			TTC4
AKTIP			BAG5
YEATS2			TNPO2
STRN4			DNAAF2
PTPN14			MIB1
TTC4			WRAP73
BAG5			WWC1
TNPO2			BBX
DNAAF2			TRIM56
MIB1			KIF2C
WRAP73			KIFBP
WWC1			CHD1
BBX			PCNT
TRIM56			TTC26
DAB2IP			ALMS1
KIF2C			CEP290
KIFBP			CEP250
CHD1			HSPA4L
PCNT			CCP110
TTC26			CEP192
ALMS1			MYO5C
SPATA2L			BRCA2
CEP290			ROBO1
CEP250			CDK5RAP2
HSPA4L			PATJ
BAG4			SFI1
CNOT11			C2CD3
TBC1D19			WDR90
CCP110			CEP152
CEP192			ANKRD26
MYO5C			CEP135
BRCA2			CSPP1
ROBO1			PLEKHA7
CDK5RAP2			KIF14
PATJ			NEK1
SFI1			RPGRIP1L
C2CD3			PKP4
WDR90			NPHP4
CEP152			KIAA0586
PLEKHH2			KIF7
ANKRD26			LRRFIP2
CEP135			NINL
CSPP1			AHI1
PLEKHA7			WDR62
USP54			CEP162
KIF14			WASHC5
NEK1			CENPJ
RPGRIP1L			FAM184A
PKP4			TTF2
NPHP4			TBC1D31
KIAA0586			SYNJ2
KIF7			RBL1
CEP112			PALLD
LRRFIP2			SPAG5
NINL			KDM1A
AHI1			BBS9
WDR62			PIBF1
CEP162			CEP131
WASHC5			GPATCH1
NYNRIN			PASK
CENPJ			MPHOSPH9
FAM184A			KIAA0753
TTF2			CNTROB
TBC1D31			UGGT1
SYNJ2			DDX54
RBL1			N4BP2
PALLD			CEP120
SPAG5			MIB2
KDM1A			MCC
BBS9			KIF20A
DIAPH3			PLEKHG1
PIBF1			LRRCC1
CEP131			VPS53
GPATCH1			CEP95
PASK			WDR6
MPHOSPH9			MIOS
KIAA0753			TBC1D5
CNTROB			CEP89
UGGT1			NBR1
CEP104			HAUS5
DDX54			SCLT1
N4BP2			RINT1
CEP120			IFT74
MIB2			EVI5
MCC			TCHP
KIF20A			CCDC57
USP53			SPICE1
PLEKHG1			MIS18BP1
CCDC136			HOOK1
LRRCC1			CIP2A
VPS53			TP53BP2
CEP95			SECISBP2
DHX35			TBC1D2B
WDR6			IQCB1
MIOS			HAUS6
IFT81			PDXDC1
TBC1D5			SNX29
MCM10			TRAF3IP1
CEP89			HMMR
BBS2			GEN1
NBR1			COG4
STRIP2			SDCCAG8
HAUS5			CEP97
SCLT1			SHKBP1
FAM83B			NDC80
RINT1			SIPA1L3
IFT74			SSX2IP
EVI5			DSG2
TCHP			TAF6
CCDC57			PUM3
CCDC14			CEP63
SPICE1			ARMC9
MIS18BP1			KLHL8
TDRD3			CDC20
HOOK1			CCDC138
CIP2A			IQCC
TP53BP2			CEP55
SECISBP2			TRIM36
TBC1D2B			SHCBP1
IQCB1			CEP78
HAUS6			ANXA11
PDXDC1			CCDC61
SNX29			STXBP4
TRAF3IP1			LTV1
HMMR			CCNB2
GEN1			CEP72
COG4			BBS4
SDCCAG8			MBD4
CEP97			CKAP2
SHKBP1			POC1B
NDC80			BTN3A3
FAM161A			ALDH9A1
TBC1D17			KATNA1
TTC12			OBI1
SASS6			MIPOL1
SIPA1L3			NUF2
SSX2IP			PROSER3
DSG2			SIRT2
TAF6			MBIP
PUM3			GTSE1
BBS7			NUP43
CEP63			CENPH
ARMC9			LRIF1
BBS1			HAUS8
KAT14			HAUS3
KLHL8			DBT
CDC20			IFT57
CCDC138			CEP41
ODF2L			RRP8
CCDC174			IFT52
CCDC77			KNSTRN
IQCC			BLZF1
CEP55			CDR2
TRIM36			POC1A
SHCBP1			PCGF6
CEP78			NUP37
ANXA11			WDR83
CCDC61			BRMS1L
STXBP4			CEP44
RNPEP			HAUS1
LTV1			CEP20
CCNB2			PYCR1
CEP72			POC5
BBS4			HAUS2
MBD4			TAF9
CKAP2			NUDCD2
POC1B			PRDX1
BTN3A3			TTC1
ALDH9A1			NIN
CEP57L1			PTPN13
KIAA1328			CC2D1A
KATNA1			CEP85L
OBI1			MTUS1
MIPOL1			ICE2
NUF2			TADA3
PROSER3			INTS14
TEX9			AGO1
GAS8			AGO2
SIRT2			AKAP11
MBIP			ANKRD28
GTSE1			ANKRD52
NUP43			ANKS3
CENPH			AP2A1
C11orf49			AP2A2
LRIF1			APC
HAUS8			ARID3A
HAUS3			ATF7IP
DBT			AURKAIP1
IFT57			BAG6
CEP41			BICD1
RRP8			BICD2
IFT52			BIRC6
KNSTRN			BTF3L4
BLZF1			C10orf88
CDR2			C1orf35
POC1A			CACYBP
PCGF6			CAMSAP1
NUP37			WASHC3
WDR83			CCDC92
BRMS1L			CCNB1
C19orf44			CCSER2
CEP44			CCT2
GPRIN3			CELF1
CDR2L			CEP128
PDCD2L			CEP164
WDCP			CEP170B
RPAP2			CEP350
PM20D2			CEP57
HAUS1			CEP85
CEP20			CETN3
PYCR1			CLSPN
POC5			CNOT1
HAUS2			CNOT2
COMMD2			COMMD1
TAF9			CSNK1D
NUDCD2			CTNND1
PRDX1			CUL4A
TTC1			DAPK3
NIN			DLG5
PTPN13			DNAJC7
CC2D1A			DSP
CEP85L			DTNA
DNMBP			DVL2
MTUS1			DYNC1LI1
ICE2			DYNLL2
TADA3			E2F3
INTS14			E2F4
ADD2			E2F5
AGO1			E2F6
AGO2			EIF4ENIF1
AKAP11			EP400
ANKRD28			EPB41L5
ANKRD52			EPS15
ANKS3			EWSR1
AP2A1			EYA4
AP2A2			FAM120A
APC			FAM193A
ARID3A			TASOR
ATF7IP			FBRS
AURKAIP1			FCHO2
BAG6			FIBP
BBS5			FKBP4
BICD1			FLOT1
BICD2			FOXK1
BIRC6			FOXK2
BTF3L4			FTO
C10orf88			GATAD2A
C1orf35			GGA1
CACYBP			GIT1
CAMSAP1			GORASP2
CCDC112			GPR89A
WASHC3			HAUS4
CCDC66			HELZ
CCDC92			HERC2
CCNB1			HIVEP1
CCSER2			HOOK3
CCT2			HSPBP1
CELF1			IFFO1
CEP128			IFT20
CEP164			IPO8
CEP170B			ISCA1
CEP350			ISOC1
CEP57			JMJD1C
CEP85			KDM2B
CETN3			MARF1
CISD2			WASHC4
CKAP2L			CEP295
CLSPN			LATS2
CNOT1			LCA5
CNOT2			LIN54
COMMD1			LMO7
COMMD3			ADGRL2
CSNK1D			LRP12
CTNND1			LSM2
CUL4A			LZTS2
DAPK3			MAD2L2
DGKH			MAP1S
DLG5			MAP3K7
DNAJC7			MAP7D1
DSP			MAPK6
DTNA			MBD1
DVL2			MCM3AP
DYNC1LI1			MED22
DYNLL2			MED4
E2F3			MFAP1
E2F4			MIF
E2F5			MTMR4
E2F6			MTPN
EIF4ENIF1			MYBL2
EP400			N4BP1
EPB41L5			NAV1
EPS15			NCKAP5L
EWSR1			NCKIPSD
EYA4			NCOA2
FAM120A			NDE1
FAM193A			NEDD1
TASOR			NEURL4
FBRS			NFATC3
FCHO2			NME7
FIBP			NOTCH2
FKBP4			NUDC
FLOT1			NUDCD3
FOXK1			NUP153
FOXK2			NUP160
FTO			NUP98
GATAD2A			ODF2
GGA1			PCF11
GIT1			PEF1
GORASP2			PELP1
GPN1			PHF14
GPR89A			PHLDB2
HAUS4			PIK3C2A
HELZ			PJA2
HERC2			PLK1
HIGD1A			POLR2C
HIVEP1			PPFIA1
HOOK3			PPIH
HSPBP1			PPP2R3A
IFFO1			PPP6R1
IFFO2			PRDM2
IFT20			PRKAR1A
IFT46			PRPF18
IPO8			PRPF3
ISCA1			PRPF38A
ISOC1			PRPF4
JMJD1C			QKI
KCNB2			R3HDM2
KDM2B			RALGAPA1
MARF1			RALGAPB
WASHC4			RASSF8
KIAA1217			RB1
CEP295			RBBP6
LATS2			RBM5
LCA5			RBM6
LIN54			RBX1
LMO7			RCOR1
ADGRL2			RCOR3
LRP12			RDH14
LSM2			RNF2
LZTS2			RNF216
MAD2L2			RPAP3
MAP1S			SAV1
MAP3K7			SCAPER
MAP7D1			ENTR1
MAPK6			SEC24C
MBD1			SENP2
MCM3AP			SIPA1L1
MED22			SIX4
MED4			SLC39A10
MFAP1			SLC4A7
MIF			SLMAP
MTMR4			SOGA1
MTPN			SPC25
MYBL2			SQSTM1
N4BP1			ST13
NAV1			STIL
NCKAP5L			STIP1
NCKIPSD			STRN
NCOA2			STRN3
NDE1			SUGT1
NEDD1			SUPT6H
NEURL4			SUPT7L
NFATC3			TAB2
NME7			TAF5
NOTCH2			TAF6L
NUDC			TANC1
NUDCD3			TANK
NUP153			TBCB
NUP160			TBKBP1
NUP98			TFAM
ODF2			TFAP2A
OSBPL3			TFDP1
PAWR			TJP1
PCF11			MACO1
PDZRN3			TNIP1
PEF1			TNRC6A
PELP1			TOM1L2
PHF14			TOP2B
PHLDB1			TRIM13
PHLDB2			TRIM24
PIK3C2A			TRIM26
PJA2			TRIM27
PLK1			TRIM41
POLR2C			TRIP6
PPFIA1			TRPS1
PPIH			TSC1
PPP2R3A			TSG101
PPP6R1			TSHZ3
PRDM2			TTK
PRKAR1A			TXNDC9
PRPF18			UBE2L3
PRPF3			UBR4
PRPF38A			UNK
PRPF4			VANGL1
QKI			VPS52
R3HDM2			WDR33
IFT22			XAB2
RALGAPA1			YLPM1
RALGAPB			YTHDC2
RASSF8			ZBTB10
RAVER1			ZBTB9
RB1			ZC3H7A
RBBP6			ZFHX4
RBM4			ZNF281
RBM5			ZNF516
RBM6			ZNF609
RBX1
RCOR1
RCOR3
RDH14
RNF2
RNF216
RPAP3
SAV1
SCAPER
ENTR1
SEC24C
SENP2
SIPA1L1
SIPA1L2
SIX4
SLC39A10
SLC4A7
SLMAP
SOGA1
MTCL1
SPATA2
SPATS2
SPC25
SQSTM1
ST13
STIL
STIP1
STRN
STRN3
SUGT1
SUPT6H
SUPT7L
SYNM
TAB2
TAF5
TAF6L
TANC1
TANK
TBCB
TBKBP1
TFAM
TFAP2A
TFDP1
TJP1
MACO1
TNIP1
TNRC6A
TOM1L2
TOP2B
TRIM13
TRIM24
TRIM26
TRIM27
TRIM41
TRIP6
TRPS1
TSC1
TSG101
TSHZ3
TTC8
TTK
TTLL1
TXNDC9
UBE2L3
UBR4
UNK
VANGL1
VPS37A
VPS52
WDR33
XAB2
YLPM1
YTHDC2
ZBTB10
ZBTB9
ZC3H7A
ZFHX4
ZNF281
ZNF516
ZNF609
ZNF830
